# BHLHE40/41 regulate macrophage/microglia responses associated with Alzheimer’s disease and other disorders of lipid-rich tissues

**DOI:** 10.1101/2023.02.13.528372

**Authors:** Anna Podlesny-Drabiniok, Gloriia Novikova, Yiyuan Liu, Josefine Dunst, Rose Temizer, Chiara Giannarelli, Samuele Marro, Taras Kreslavsky, Edoardo Marcora, Alison Mary Goate

**Affiliations:** Department of Genetics and Genomic Sciences, New York, NY, USA; Icahn School of Medicine at Mount Sinai, New York, NY, USA; OMNI Bioinformatics Department and Neuroscience Department, _Genentech_, _Inc._, _South_ San Francisco, CA, USA; Department of Medicine, Division of Immunology and Allergy, Karolinska Institutet, Karolinska University Hospital, Stockholm, Sweden; Center for Molecular Medicine, Karolinska Institutet, Stockholm, Sweden; Department of Medicine (C.G.), Cardiology, NYU Grossman School of Medicine.; Department of Pathology (C.G.), Cardiology, NYU Grossman School of Medicine.; Nash Family Department of Neuroscience, Friedman Brain Institute, Icahn School of Medicine at Mount Sinai, New York, NY 10029, USA; Black Family Stem Cell Institute, Icahn School of Medicine at Mount Sinai, New York, NY 10029, USA

## Abstract

**Background:** Genetic and experimental evidence strongly implicates myeloid cells in the etiology of AD and suggests that AD-associated alleles and genes may modulate disease risk by altering the transcriptional and cellular responses of macrophages (like microglia) to damage of lipid-rich tissues (like the brain). Specifically, recent single-cell/nucleus RNA sequencing (sc/nRNA-seq) studies identified a transcriptionally distinct state of subsets of macrophages in aging or degenerating brains (usually referred to as disease-associated microglia or DAM) and in other diseased lipid-rich tissues (e.g., obese adipose tissue, fatty liver, and atherosclerotic plaques). We collectively refer to these subpopulations as lipid-associated macrophages or LAMs. Importantly, this particular activation state is characterized by increased expression of genes involved in the phagocytic clearance of lipid-rich cellular debris (efferocytosis), including several AD risk genes.

**Methods:** We used sc/nRNA-seq data from human and mouse microglia from healthy and diseased brains and macrophages from other lipid-rich tissues to reconstruct gene regulatory networks and identify transcriptional regulators whose regulons are enriched for LAM response genes (LAM TFs) across species. We then used gene knock- down/knock-out strategies to validate some of these LAM TFs in human THP-1 macrophages and iPSC-derived microglia *in vitro*, as well as mouse microglia *in vivo*.

**Results:** We nominate 11 strong candidate LAM TFs shared across human and mouse networks (*BHLHE41*, *HIF1A*, *ID2*, *JUNB*, *MAF*, *MAFB*, *MEF2A*, *MEF2C*, *NACA, POU2F2* and *SPI1*). We also demonstrate a strong enrichment of AD risk alleles in the cistrome of *BHLHE41* (and its close homolog *BHLHE40*), thus implicating its regulon in the modulation of disease susceptibility. Loss or reduction of *BHLHE40/41* expression in human THP-1 macrophages and iPSC-derived microglia, as well as loss of *Bhlhe40*/*41* in mouse microglia led to increased expression of LAM response genes, specifically those involved in cholesterol clearance and lysosomal processing, with a concomitant increase in cholesterol efflux and storage, as well as lysosomal mass and degradative capacity.

**Conclusions:** Taken together, this study nominates transcriptional regulators of the LAM response, experimentally validates BHLHE40/41 in human and mouse macrophages/microglia, and provides novel targets for therapeutic modulation of macrophage/microglia function in AD and other disorders of lipid-rich tissues.

**Graphical abstract:** 
