## Supplementary Table 1 for "BHLHE40/41 regulate macrophage/microglia responses associated with Alzheimer’s disease and other disorders of lipid-rich tissues"

### Sheet: LAM_datasets
Human and mouse lipid-associated macrophage (LAM) sc/snRNA-seq datasets used to reconstruct gene regulatory networks
Myeloid cell type	Conditions	Reference	GEO	Species
Microglia	C57Bl/6 wild type mice and in AppNL-G-F knockin mice ages M3, M6, M12, M21	[28]	GSE127892	mouse
Microglia	APP/PS1-Apoe(null), APP/PS1, C57Bl/6 and C57Bl/6-Apoe(null)	[28]	GSE127884	mouse
Microglia	Single-cell microglia from aging mice	[29]	GSE129788	mouse
Microglia	Cuprizone-fed mice with different TREM2 genotypes	[12]	GSE130626	mouse
Adipose macrophages	Adipose tissue macrophages lean and obese mice	[3]	GSE128518	mouse
Atherosclerotic macrophages	Non-diseased (chow fed) and atherosclerotic aorta macrophages	[26]	GSE97310	mouse
Atherosclerotic macrophages	macrophages from plaques of a mouse model of regression	[27]	GSE123587	mouse
Atherosclerotic macrophages	macrophages from plaques of a mouse model of progression	[27]	GSE123587	mouse
Hepatic macrophages	macrophages from livers of healthy and CCL4 (liver fibrosis) treated mice	[19]	GSE136103	mouse
Hepatic macrophages	macrophages from healthy and NASH (diet induced nonalcoholic steatohepatitis) livers	[25]	GSE129516	mouse
Microglia	single nucleus data from AD cases and controls	[22]	Synapse (syn18485175)	human
Microglia	Single nucleus data from AD cases carrying TREM2 mutations and controls	[21]	Synapse (syn21125841)	human
Microglia	fresh resected cortex tissues from neurosurgeries	[24]	Synapse (syn18485175)	human
Microglia	primary human microglia from fresh resected tissues	[23]	GSE137444	human
Adipose macrophages	Single-cell data from macrophages from adipose tissue of lean and obese donors	[3]	GSE128518	human
Atherosclerotic macrophages	Single-cell data from atherosclerotic macrophages from carotid artery plaques of patients with clinically symptomatic disease (recent stroke or transient ischemic attack) and asymptomatic disease (no recent stroke)	[20]	Macropage counts received from authors	human
Hepatic macrophages	macrophages from healthy human liver	[18]	GSE115469	human
Hepatic macrophages	macrophages from healthy and cirrhotic human liver	[19]	GSE136103	human

### Sheet: LAM_genesets
Human and mouse LAM genesets used in regulon enrichment, RRHO, and other analyses (genes listed in alphabetical order)
mouse DAM from 5XFAD mice	mouse LAM from HFD mice	mouse TREM2hi from Ldlr KO-HFD mice	human LAM from obese individuals	human DAM (lifted from mouse DAM)	human TREM2hi (lifted from mouse TREM2hi from Ldlr KO-HFD mice)	mouse DAM from 5XFAD mice	Signature
Keren-Shaul et al, 2017, Table S2	Jaitin et al., 2019, Dataset S5	Cochain et al., 2019 Online Table I, Cluster 11(p.100 - 110)	Jaitin et al., 2019 Dataset S6, FDR Adj.P-value < 0.05	Keren-Shaul et al, 2017, Table S2, lifted to human orthologues	Cochain et al., 2019 Online Table I, lifted to human orthologues	Keren-Shaul et al, 2017, Table S3, FDR Adj.P-value < 0.05	Source
Figure 1B	to nominate TF from Figure 1B	to nominate TF from Figure 1B	Figure 1A, Figure 3A,C, Figure 4A, Supplementary Figure 2, Supplementary Figure 7	to nominate TF from Figure 1A	to nominate TF from Figure 1A	Figure 7A	Use
1700017B05Rik	1110004F10Rik	031439G07Rik	A2M	ACACA	ABCA1	0610012G03Rik
2810422J05Rik	1110008F13Rik	2010111I01Rik	ABRACL	ACTR3B	ABCG1	0610031J06Rik
4632428N05Rik	1700020I14Rik	210016F16Rik	ACADVL	ADARB1	ABHD12	0610037P05Rik
4930556M19Rik	1810058I24Rik	2810428I15Rik	ACP5	ADCY3	ACER3	0610040J01Rik
5430435G22Rik	2010107E04Rik	500011K16Rik	ACTB	ADSS1	ACP5	1110038B12Rik
AC119211.1	2210016F16Rik	810058I24Rik	ACTG1	ALDOA	ACVRL1	1200014J11Rik
AC134452.1	2310022A10Rik	AA467197	ACTR2	ANKH	ADAM15	1300018I17Rik
AC151602.1	2410015M20Rik	Abca1	ACTR3	ANKRD55	ADAM8	1500003O03Rik
AC154650.1	2700060E02Rik	Abcg1	AHNAK	ANXA3	ADGRE1	1500010J02Rik
Acaca	2810474O19Rik	Abhd12	AIF1	ANXA5	AIF1	1500012F01Rik
Actr3b	5031439G07Rik	Acer3	AKR1A1	APBB2	AKR1A1	1700003F12Rik
Adarb1	9930111J21Rik2	Acp5	AKR1B1	APLP2	ALCAM	1700017B05Rik
Adcy3	Abca1	Acvrl1	ALCAM	APOC1	ALDH2	1810013L24Rik
Adssl1	Abca9	Adam15	ALDOA	APOC4	ALDOA	1810027O10Rik
AI607873	Abce1	Adam8	ALOX5AP	APOC4-APOC2	ALOX5AP	1810035L17Rik
Akr1a4	Abcg1	Adgre1	ANAPC11	APOE	ANAPC13	2010002N04Rik
AL663027.1	Abhd12	AF251705	ANAPC16	AQP6	ANGPTL2	2010107E04Rik
AL928935.1	Abracl	Aif1	ANXA11	ARRDC4	ANPEP	2310001A20Rik
Aldoa	AC055772.1	Ak6	ANXA2	ASB10	ANXA1	2310014H01Rik
Ank	AC099934.3	Akr1a1	ANXA5	ATF3	ANXA3	2410001C21Rik
Ankrd55	AC117232.5	Alcam	AP1S2	ATOX1	ANXA4	2410003K15Rik
Anxa3	AC121965.1	Aldh2	AP2S1	ATP1A3	ANXA5	2410006H16Rik
Anxa5	AC151846.1	Aldoa	AP3S1	ATP1B3	AP1S1	2410015M20Rik
Apbb2	AC162893.1	Alox5ap	APLP2	ATP5MF	AP2M1	2510002D24Rik
Aplp2	AC238811.2	Anapc11	APOC1	ATP6V0C	APBB2	2510006D16Rik
Apoc1	Acat1	Anapc13	APOE	ATP6V0D2	APLP2	2610008E11Rik
Apoc4	Acer3	Angptl2	APRT	ATP6V0E1	APOBEC1	2610507B11Rik
Apoe	Acin1	Anpep	AREG	ATP6V1C1	APOBR	2700089E24Rik
Aqp6	Aco2	Anxa1	ARF1	ATP6V1F	APOE	2810422J05Rik
Arrdc4	Acp5	Anxa3	ARHGAP18	AXL	APP	2900073G15Rik
Asb10	Acsl5	Anxa4	ARHGDIA	B2M	APRT	3110062M04Rik
Atf3	Actb	Anxa5	ARL6IP1	BAIAP2L2	ARF1	4632427E13Rik
Atox1	Actg1	Ap1s1	ARPC1B	BAMBI	ARHGDIA	4632428N05Rik
Atp1a3	Actn1	Ap2m1	ARPC2	BCL2A1	ARL11	4930444A02Rik
Atp1b3	Actn4	Apbb2	ARPC3	BHLHE40	ARPC1B	4931406P16Rik
Atp5j2	Actr1a	Aplp2	ARPC4	BRI3BP	ARPC2	4933426M11Rik
Atp6v0c	Actr2	Apobec1	ARPC5	C15orf39	ARRB2	5430417L22Rik
Atp6v0d2	Adam15	Apobr	ARRDC3	C4orf48	ASAH1	5430435G22Rik
Atp6v0e	Adam17	Apoe	ASAH1	CADM1	ATF3	6230427J02Rik
Atp6v1c1	Adap2	App	ATOX1	CAPG	ATF6B	6330512M04Rik
Atp6v1f	Add3	Aprt	ATP1B1	CCK	ATOX1	7SK
AW112010	Adgre1	Arf1	ATP1B3	CCL15	ATP13A2	9130401M01Rik
Axl	Adh5	Arhgdia	ATP5A1	CCL15-CCL14	ATP1A1	A630033H20Rik
B2m	Adssl1	Arl11	ATP5B	CCL18	ATP5IF1	Aagab
Baiap2l2	Agtrap	Arpc1b	ATP5D	CCL23	ATP6AP1	Abca1
Bambi	Ahcyl1	Arpc2	ATP5E	CCL3	ATP6AP2	Abca2
Bcl2a1a	Ahnak	Arrb2	ATP5F1	CCL3L1	ATP6V0B	Abca3
Bcl2a1d	AI413582	Asah1	ATP5G1	CCL3L3	ATP6V0D1	Abca9
Bhlhe40	AI662270	Asna1	ATP5G3	CCL4	ATP6V0E1	Abcc3
Bri3bp	Aif1	Atf3	ATP5I	CCL4L2	ATP6V1C1	Abcc5
C530028O21Rik	Aimp1	Atf6b	ATP5L	CCR5	ATP6V1F	Abcd1
Cadm1	Akap13	Atox1	ATP6AP1	CD164	ATP6V1G1	Abcd2
Capg	Akr1a1	Atp13a2	ATP6AP2	CD200R1	AXL	Abcf1
Cck	Akr1b8	Atp1a1	ATP6V0B	CD200R1L	BAG1	Abhd12
Ccl3	Akt1	Atp5g1	ATP6V0D1	CD300LB	BASP1	Abi3
Ccl4	Alas1	Atp6ap1	ATP6V0E1	CD33	BAX	Abl1
Ccl6	Alcam	Atp6ap2	ATP6V1B2	CD34	BLNK	AC113316.1
Ccr5	Aldh1a2	Atp6v0b	ATP6V1F	CD5	BLVRA	AC115697.1
Cd164	Aldh2	Atp6v0d1	ATP6V1G1	CD52	BLVRB	AC151602.1
Cd200r4	Aldoa	Atp6v0e	ATPIF1	CD63	BRI3	AC157822.1
Cd300lb	Alox5ap	Atp6v1c1	ATRAID	CD72	BRK1	Acaca
Cd34	Anapc11	Atp6v1f	AURKAIP1	CD74	BSG	Acadsb
Cd5	Ang	Atp6v1g1	B2M	CD83	C15orf48	Acap2
Cd52	Ankrd11	Atpif1	BAX	CD84	C1D	Accs
Cd63	Anp32a	Axl	BCAP31	CD9	C1orf54	Acer3
Cd63-ps	Anp32b	Bag1	BEX4	CH25H	C1QA	Ache
Cd68	Anpep	Basp1	BIRC3	CHST11	C1QB	Acin1
Cd72	Anxa1	Bax	BLOC1S1	CHST2	C1QC	Acp2
Cd74	Anxa2	BC028528	BLVRB	CLEC7A	C3AR1	Actb
Cd83	Anxa3	Blnk	BNIP3L	CMTM6	C5AR1	Actr10
Cd84	Anxa4	Blvra	BRI3	COLEC12	CADM1	Adam10
Cd9	Anxa5	Blvrb	BSG	CORO2A	CALM3	Adam15
Ch25h	Anxa6	Bri3	BTF3	COX4I1	CALR	Adam9
Chst11	Anxa7	Brk1	BTG1	COX6A1	CAMK1	Adap2
Chst2	Ap1b1	Bsg	C10orf54	COX6A2	CAPG	Adar
Clec7a	Ap1s1	C1d	C11orf58	COX7A2L	CAPNS1	Adarb1
Cmtm6	Ap2a2	C1qa	C15orf48	COX8A	CAPZA2	Adck2
Colec12	Apbb1ip	C1qb	C19orf53	CPD	CARD19	Adck5
Coro2a	Api5	C1qc	C19orf70	CREB3L2	CD14	Adcy7
Cox4i1	Apobec1	C3ar1	C1orf43	CREG1	CD300A	Adnp
Cox6a1	Apobec3	C5ar1	C4orf48	CRLF2	CD300LB	Adora3
Cox6a2	Apoe	Cadm1	C6orf48	CRYBB1	CD300LD	Adrb1
Cox7a2l	App	Calm3	C9orf16	CSF1	CD36	Adrb2
Cox8a	Aprt	Calr	CALM1	CSF1R	CD48	Adrbk1
Cpd	Arf1	Camk1	CALM3	CSF2RA	CD63	Aes
Creb3l2	Arf6	Capg	CALR	CST7	CD72	Aff1
Creg1	Arhgap18	Capns1	CANX	CSTB	CD81	Aftph
Crlf2	Arhgap25	Capza2	CAP1	CTSA	CD9	Aga
Crybb1	Arhgap30	Card19	CAPG	CTSB	CDC42	Agpat2
Csf1	Arhgap45	Carkd	CAPZA1	CTSD	CDK6	Agps
Csf1r	Arhgap9	Ccdc109b	CAPZA2	CTSE	CEBPA	Aif1
Csf2ra	Arhgdia	Cd14	CAT	CTSS	CKB	Aig1
Cst7	Arhgdib	Cd300a	CCDC88A	CTSZ	CLEC12A	Ak3
Cstb	Arhgef1	Cd300lb	CCL18	CX3CR1	CLEC4C	Akap13
Ctsa	Arl11	Cd302	CD14	CXCL14	CLEC4D	Akirin2
Ctsb	Arl8b	Cd36	CD164	CXCL16	CLEC5A	Akna
Ctsd	Arpc1b	Cd48	CD36	CXCR4	CLIC1	Akr1a4
Ctse	Arpc2	Cd63	CD44	CYBB	CLIC4	AL663027.1
Ctsl	Arpc5	Cd68	CD52	DHRS3	CLN8	AL928935.1
Ctss	Arrb2	Cd72	CD53	DKK2	CLPTM1L	Aldoa
Ctsz	Asah1	Cd81	CD59	DNAJB14	CMTM3	Alox5ap
Cx3cr1	Asph	Cd9	CD63	DPP7	CNDP2	Ampd3
Cxcl14	Atf3	Cdc42	CD68	DPYS	CNPY2	Ank
Cxcl16	Atf4	Cdk6	CD74	ECM1	COMMD1	Ankrd11
Cxcr4	Atox1	Cebpa	CD84	EEF1B2	COTL1	Ankrd16
Cybb	Atp2b1	Ckb	CD9	EEF1G	COX5A	Anp32a
Dhrs3	Atp5a1	Clec12a	CD99	EEF2	COX7A2	Anxa3
Dkk2	Atp5b	Clec4a3	CDC37	EGLN3	CPD	Ap1b1
Dnajb14	Atp5c1	Clec4d	CDC42	EPHX1	CPQ	Ap1s2
Dpp7	Atp5d	Clec5a	CEBPB	FABP3	CREG1	Ap2s1
Dpys	Atp5e	Clic1	CEBPD	FABP5	CRELD2	Apbb1ip
Ecm1	Atp5f1	Clic4	CECR1	FAM20C	CRLF2	Apbb2
Eef1a1	Atp5g1	Cln8	CFL1	FAU	CSF1R	Aplp2
Eef1b2	Atp5g3	Clptm1l	CFP	FBLIM1	CSF2RA	Apoe
Eef1g	Atp5h	Cmtm3	CHCHD10	FCER1G	CSF2RB	Aprt
Eef2	Atp5j	Cndp2	CHCHD2	FGL2	CST3	Arap2
Egln3	Atp5j2	Cnpy2	CHI3L1	FLT1	CSTB	Arap3
Ephx1	Atp5k	Commd1	CHIT1	FTH1	CTSA	Arhgap12
Etl4	Atp5k-ps2	Cotl1	CHMP1B	FTL	CTSB	Arhgap22
Fabp3	Atp5o	Cox5a	CISD2	FUCA1	CTSC	Arhgap27
Fabp3-ps1	Atp6ap2	Cox7a2	CITED2	FXYD6	CTSD	Arhgap30
Fabp5	Atp6v0a1	Cpd	CLEC10A	GALK1	CTSH	Arhgap39
Fam20c	Atp6v0d2	Cpq	CLTA	GAS2L3	CTSS	Arhgap4
Fam46c	Atp6v0e	Creg1	COMMD6	GBA	CTSZ	Arhgap5
Fau	Atp6v1a	Creld2	COMT	GHR	CTTNBP2NL	Arhgdia
Fblim1	Atp6v1b2	Crlf2	COPE	GLA	CUEDC2	Arhgdib
Fcer1g	Atp6v1c1	Csf1r	CORO1B	GLB1	CUX1	Arhgef10l
Fgl2	Atp6v1e1	Csf2ra	COX14	GLIPR1	CX3CR1	Arhgef40
Flt1	Atp6v1f	Csf2rb2	COX17	GLUL	CXCL16	Arhgef7
Fth1	Atp6v1h	Cst3	COX5A	GM2A	CYB5R3	Arid1a
Ftl1	Atpif1	Cstb	COX6A1	GNAS	CYBA	Arid3a
Fuca1	Atrx	Ctsa	COX6C	GOT1	CYBB	Arid4a
Fxyd5	Atxn10	Ctsb	COX8A	GPNMB	CYFIP1	Arl11
Fxyd6	Atxn7l3b	Ctsc	CPM	GPR137C	CYTH4	Arl3
Galk1	Aurkaip1	Ctsd	CREG1	GPR34	DAB2	Arl5a
Gas2l3	Axl	Ctsh	CSDE1	GPR65	DAGLB	Armc5
Gas7	B2m	Ctsl	CSF1R	GRN	DBI	Arpc1b
Gba	B4galnt1	Ctss	CSNK2B	GSTM3	DCAKD	Arpc3
Ghr	Bag3	Ctsz	CST3	GSTO1	DDOST	Arpc5
Gla	Banf1	Cttnbp2nl	CSTB	GUSB	DEGS1	Arrb2
Glb1	Bank1	Cuedc2	CTSA	HEXA	DHRS1	Arrdc1
Glipr1	Basp1	Cux1	CTSB	HIF1A	DHRS3	Arrdc4
Glul	Batf3	Cx3cr1	CTSD	HINT1	DNAJB11	Asah1
Gm10012	Bax	Cxcl16	CTSL	HLA-DQB1	DNASE1L1	Asap1
Gm10036	Baz2b	Cyb5r3	CTSS	HMGN3	DNASE2	Asb1
Gm10059	BC005537	Cyba	CTSZ	HPSE	DNMT3A	Asb10
Gm10073	BC017643	Cybb	CUTA	IFI27L2	DOK3	Asb2
Gm10076	BC031181	Cyfip1	CXCL16	IFI44	DPEP2	Asb7
Gm10086	Bcl2a1b	Cyth4	CXCL8	IGF1	DPYSL2	Asl
Gm10116	Bcl2l1	Dab2	CXCR4	IL18BP	DSTN	Asna1
Gm10136	Bin1	Daglb	CYBA	IL4I1	DTNBP1	Atf3
Gm10154	Blnk	Dbi	CYP27A1	INF2	DUSP1	Atf4
Gm10159	Blvra	Dcakd	CYSTM1	ITGAX	DYNLL1	Atf7
Gm10186	Blvrb	Ddost	DAB2	KCNJ2	DYNLL2	Atf7ip
Gm10260	Bod1l	Degs1	DAD1	KCNMA1	DYNLT3	Atg16l1
Gm10269	Bola2	Dhrs1	DBI	KIAA1217	ECM1	Atg4c
Gm10275	Brk1	Dhrs3	DDAH2	KIF1A	EFHD2	Atmin
Gm10288	Bsg	Dnajb11	DDIT4	LDHA	EHD4	Atn1
Gm10294	Btg2	Dnase1l1	DDX5	LDLRAD3	EIF4EBP1	Atox1
Gm10443	Bud31	Dnase2a	DHRS9	LGALS3BP	ELOVL1	Atp11c
Gm10925	Bzw1	Dnmt3a	DNAJA1	LGI2	EMC2	Atp13a1
Gm11263	C1qa	Dok3	DNAJC8	LGMN	EMC7	Atp1b3
Gm11361	C1qb	Dpep2	DNPH1	LOX	EMP1	Atp2b1
Gm11407	C1qbp	Dpysl2	DPP7	LPCAT2	EMP3	Atp5d
Gm11410	C1qc	Dstn	DRAP1	LPL	EPN1	Atp5e
Gm11428	C1qtnf1	Dtnbp1	DSTN	LRPAP1	ERP29	Atp5f1
Gm11478	C3ar1	Dusp1	DYNLL1	MAF	ERP44	Atp5h
Gm11518	C4b	Dusp3	DYNLRB1	MAFF	ESD	Atp5j
Gm11741	Cab39	Dynll1	EEF1A1	MAMDC2	EVI2A	Atp5j2
Gm11808	Cacul1	Dynll2	EEF1B2	MAN2B1	F11R	Atp5k
Gm11942	Cadm1	Dynlt3	EEF1D	MARCKS	FABP5	Atp6v0a2
Gm11953	Calm1	Ecm1	EGR1	MATN4	FCER1G	Atp6v0b
Gm12005	Calm2	Efhd2	EIF1	MIF	FCGR1A	Atp6v0c
Gm12334	Calr	Ehd4	EIF2S2	MPEG1	FCGR1B	Atp6v0d1
Gm12630	Camp	Eif4ebp1	EIF3E	MRPL54	FCGR2A	Atp6v0e
Gm13047	Capg	Elovl1	EIF4G2	MYO1E	FCGR2B	Atp6v1a
Gm13048	Capn2	Emc2	EIF5	MYO5A	FCGR2C	Atp6v1c1
Gm13192	Capns1	Emc7	EIF5A	NACA	FCGR3A	Atp6v1f
Gm13196	Capza1	Emp1	EMP1	NAGLU	FCGR3B	Atp6v1g1
Gm13226	Capza2	Emp3	EMP3	NCEH1	FCRL4	Atrn
Gm13340	Card19	Epn1	ENO1	NDUFA1	FES	Atrx
Gm13341	Cav2	Erp29	ENY2	NDUFA6	FKBP1C	Atxn10
Gm13408	Cbfb	Erp44	EPB41L2	NDUFS6	FKBP2	AU040320
Gm13436	Cbl	Esd	ERH	NEXN	FN1	Axl
Gm13456	Cbr2	Evi2a	EVL	NPC2	FUCA1	Azin1
Gm13532	Ccl12	F11r	FABP4	NRP1	FUCA2	B230219D22Rik
Gm13570	Ccl2	Fabp5	FABP5	P2RY12	GABARAP	B230354K17Rik
Gm13826	Ccl24	Fcer1g	FAU	P2RY13	GADD45G	B2m
Gm13841	Ccl5	Fcgr1	FBP1	PDCD1	GAPDH	B3gnt1
Gm13864	Ccl6	Fcgr3	FCER1A	PDGFRL	GATM	B4galt1
Gm14044	Ccl7	Fcgr4	FCGR2A	PEA15	GBA	B4galt4
Gm14059	Ccl8	Fcrls	FCGR2B	PERP	GCLM	B4galt6
Gm14303	Ccl9	Fes	FCN1	PFDN5	GCSH	B630005N14Rik
Gm14328	Ccnd1	Fkbp1a	FDX1	PGAM1	GDE1	Bag1
Gm14456	Ccpg1	Fkbp2	FERMT3	PGAM4	GET3	Baiap2l2
Gm15148	Ccr1	Fn1	FEZ2	PGK1	GGH	Banf1
Gm15427	Ccr2	Fuca1	FGL2	PIGY	GLIPR1	Bank1
Gm15430	Ccr5	Fuca2	FGR	PLAUR	GLMP	Banp
Gm15500	Cct2	Fxyd5	FKBP1A	PLBD2	GLTP	Basp1
Gm15501	Cct3	Gabarap	FKBP2	PLD3	GNA12	BC002230
Gm15590	Cct4	Gadd45g	FKBP5	PLEKHH2	GNAS	BC005561
Gm15710	Cct5	Gapdh	FKBP8	PLIN2	GNG5	BC013712
Gm15772	Cct6a	Gatm	FLNA	PPT1	GNGT2	BC029722
Gm15796	Cct7	Gba	FN1	PRDX1	GNS	BC035044
Gm16020	Cct8	Gclm	FOLR2	PRDX4	GPNMB	BC037034
Gm16238	Cd14	Gcsh	FOS	PRR5L	GPR137B	Bckdha
Gm16247	Cd151	Gde1	FOSB	PSAT1	GPX1	Bcl2
Gm16288	Cd163	Ggh	FTH1	PTCHD1	GPX4	Bcl2a1b
Gm16379	Cd164	Glipr1	FTL	RAMP1	GRN	Bcl9
Gm1673	Cd180	Glmp	FUCA1	RFTN1	GSN	Bend6
Gm17511	Cd209f	Gltp	GAPDH	RGS2	GSTM1	Bin1
Gm17682	Cd2ap	Gm10116	GLIPR2	RHOB	GSTO1	Birc5
Gm2000	Cd300a	Gna12	GLTSCR2	RNASET2	GUSB	Bloc1s1
Gm2574	Cd300c2	Gnas	GLUL	RPL10	HAVCR2	Bmf
Gm2a	Cd300lb	Gng5	GNAI2	RPL10A	HCK	Bmp2k
Gm3362	Cd300ld	Gngt2	GNAI3	RPL11	HEBP1	Bola2
Gm3511	Cd300ld5	Gns	GNB2L1	RPL12	HEXA	Bptf
Gm4149	Cd36	Gpnmb	GNG5	RPL13	HEXB	Braf
Gm4604	Cd44	Gpr137b	GPNMB	RPL13A	HGSNAT	Brd2
Gm4987	Cd52	Gpx1	GPSM3	RPL14	HINT1	Bscl2
Gm5054	Cd53	Gpx4	GPX1	RPL18	HMGCL	Bsg
Gm5239	Cd63	Grn	GPX4	RPL18A	HPGDS	Bst2
Gm5244	Cd63-ps	Gsn	GRB2	RPL22L1	HSD17B4	Btg1
Gm5559	Cd68	Gstm1	GRN	RPL23	HSP90B1	Btg2
Gm5805	Cd72	Gsto1	GSN	RPL3	HSPA5	C130039O16Rik
Gm5963	Cd74	Gusb	GSTO1	RPL32	IER3IP1	C1qa
Gm6023	Cd79b	Havcr2	GTF3A	RPL35	IGF1	C1qb
Gm6030	Cd81	Hck	GUK1	RPL37A	IGSF8	C1qc
Gm6136	Cd84	Hebp1	GUSB	RPL38	IL10RB	C1rl
Gm6166	Cd86	Hexa	GYPC	RPL4	IQGAP1	C3ar1
Gm6202	Cd9	Hexb	H2AFJ	RPL5	IRF5	Cadm1
Gm6252	Cdc42	Hgsnat	H2AFY	RPL6	IRF8	Calm2
Gm6286	Cdkn1a	Hint1	H2AFZ	RPL8	ITGA5	Camk1
Gm6316	Cdv3	Hist1h2bc	H3F3B	RPLP1	ITGAX	Camsap1
Gm6807	Cebpb	Hmgcl	HADHB	RPS11	ITGB5	Capg
Gm6863	Cers2	Hpgds	HERPUD1	RPS12	ITM2C	Capza2
Gm6977	Cetn3	Hsbp1	HEXB	RPS14	KCNK13	Card6
Gm7206	Cfh	Hsd17b4	HLA-A	RPS15	KCNN4	Casc3
Gm7331	Cfl1	Hsp90b1	HLA-DMA	RPS15A	LAIR1	Cask
Gm7336	Cfp	Hspa5	HLA-DPA1	RPS16	LAMP1	Casp8
Gm7363	Chchd2	Ier3ip1	HLA-DPB1	RPS18	LAMP2	Cass4
Gm7536	Chd4	Igf1	HLA-DQA1	RPS19	LAMTOR1	Ccar1
Gm7670	Chmp1b	Igsf8	HLA-DQB1	RPS20	LAMTOR3	Ccdc111
Gm7860	Chp2	Il10rb	HLA-DRA	RPS21	LAMTOR4	Ccdc112
Gm8129	Ciita	Iqgap1	HLA-DRB1	RPS24	LAMTOR5	Ccdc12
Gm8430	Cisd2	Irf5	HLA-DRB5	RPS25	LAT2	Ccdc132
Gm8618	Cited2	Irf8	HM13	RPS27A	LCP1	Ccdc47
Gm8730	Ckb	Itga5	HMGN1	RPS28	LEPROT	Ccdc50
Gm8759	Clcn5	Itgax	HN1	RPS4X	LGALS1	Ccdc72
Gm8805	Clec10a	Itgb5	HNRNPC	RPS5	LGALS3	Ccdc88a
Gm9000	Clec12a	Itm2c	HSP90B1	RPS8	LGMN	Ccdc97
Gm9097	Clec4a1	Kcnk13	HSPA5	RPS9	LHFPL2	Ccl12
Gm9294	Clec4a2	Kcnn4	HSPA8	RPSA	LILRA1	Ccl24
Gm9396	Clec4b1	Lair1	HSPB1	SAMD4A	LILRA2	Ccl3
Gm9493	Clec7a	Lamp1	HSPE1	SCARB1	LILRB1	Ccl4
Gm9843	Clic1	Lamp2	IER2	SCD	LILRB2	Ccl6
Gnas	Clic4	Lamtor1	IFI16	SCPEP1	LIPA	Ccl9
Gnb2l1	Clint1	Lamtor3	IFI27L2	SDF2L1	LMAN1	Ccnd1
Gng5	Clptm1	Lamtor4	IFI6	SDF4	LMNA	Ccng2
Got1	Clta	Lamtor5	IFITM2	SELPLG	LMO2	Ccny
Gpnmb	Cltc	Lat2	IFNGR2	SERINC3	LPL	Ccr5
Gpr137c	Cmklr1	Lcp1	IGSF6	SERPINE2	LRP1	Ccrl2
Gpr34	Cmpk1	Leprot	IL1RN	SH3PXD2B	LRPAP1	Cct2
Gpr56	Cmtm6	Lgals1	INSIG1	SHISA5	LRRC25	Cd151
Gpr65	Cndp2	Lgals3	IQGAP1	SLAMF9	LTBR	Cd164
Gpr84	Cnih1	Lgmn	ISCU	SLC11A1	LY86	Cd180
Grn	Cnih4	Lhfpl2	ITGB1	SLC25A47	LY96	Cd22
Gstm5	Cnn2	Lilr4b	ITGB2	SLC2A1	M6PR	Cd300a
Gsto1	Cnot6l	Lilrb4a	ITM2B	SLCO2B1	MAFB	Cd33
Gusb	Cnpy3	Lipa	JAML	SOAT1	MAN2B1	Cd34
H2-Ab1	Colgalt1	Lman1	JUNB	SORBS3	MAP1LC3A	Cd37
H2-D1	Commd1	Lmna	KDELR2	SPARC	MAPK3	Cd48
H2-K1	Commd3	Lmo2	KLF2	SPP1	MCEE	Cd52
Hexa	Commd4	Lpl	LAMP1	SRGAP2	MCFD2	Cd63
Hif1a	Comt	Lrp1	LAMP2	SRGAP2B	METRNL	Cd63-ps
Hint1	Cope	Lrpap1	LAMTOR5	SRGAP2C	MFSD1	Cd68
Hmgn3	Cops2	Lrrc25	LAPTM5	SSR4	MFSD11	Cd74
Hpse	Cops5	Ltbr	LCP1	ST14	MFSD12	Cd82
Ifi27l2b	Cops9	Ly86	LDHA	ST8SIA6	MGST3	Cd83
Ifi44	Copz1	Ly96	LGALS1	STING1	MILR1	Cd84
Igf1	Coro1c	Lyz2	LGALS3	SULF2	MMP12	Cd9
Il18bp	Cotl1	M6pr	LGALS9	SYNGR1	MMP14	Cdc42ep3
Il3ra	Cox17	Mafb	LGMN	TAF10	MPEG1	Cdca8
Il4i1	Cox4i1	Man2b1	LILRB4	TCAP	MRPL42	Cdk4
Inf2	Cox5a	Map1lc3a	LIMS1	TIMP2	MRPL51	Cdk5r1
Itgax	Cox5b	Mapk3	LINC00998	TLR2	MRPL52	Cebpa
Kcnj2	Cox6a1	Mcee	LINC01272	TMED3	MRPS18B	Cebpd
Kcnma1	Cox6b1	Mcfd2	LIPA	TMEM119	MS4A6A	Celf1
Kif1a	Cox6c	Metrnl	LITAF	TMEM163	MS4A6E	Celf2
Ldha	Cox7a2	Mfsd1	LMAN2	TMEM176A	MS4A7	Cep170
Ldlrad3	Cox7b	Mfsd11	LPL	TMEM205	MT1A	Cep63
Leprel2	Cox8a	Mfsd12	LRP1	TNFSF8	MT1X	Cep68
Lgals3bp	Cp	Mgst3	LRPAP1	TOX2	MTMR10	Cggbp1
Lgi2	Cpeb4	Milr1	LRRFIP1	TPD52	MVP	Ch25h
Lgmn	Cpne3	Mmp12	LSM4	TPI1	MYADM	Chd2
Lilrb4	Crebbp	Mmp14	LSP1	TPT1	MYDGF	Chd6
Lox	Creg1	Mpeg1	LST1	TREM2	MYLIP	Chd9
Lpcat2	Crip1	Mrpl42	LTA4H	TSPO	MYO1E	Chmp6
Lpl	Cs	Mrpl51	LY6E	TTYH2	MYOF	Chpt1
Lrpap1	Csf1r	Mrpl52	LYVE1	TXNIP	NAA50	Chst1
Lyz1	Csf2ra	Mrps18b	M6PR	TYROBP	NAGLU	Chst11
Lyz2	Csnk2b	Ms4a6d	MAFB	UBA52	NCEH1	Chst2
Maf	Cst3	Ms4a7	MCL1	UQCR11	NCF1	Chst7
Maff	Cstb	Mt1	MDH1	USE1	NCF2	Chsy1
Malat1	CT010471.2	Mt2	MEF2C	USP12	NCF4	Cib1
Mamdc2	Ctage5	Mtmr10	MFSD1	VAT1	NCKAP1L	Cib2
Man2b1	Ctdsp2	Mvp	MGAT1	VPS13C	NDRG1	Ckb
Marcks	Ctsa	Myadm	MGLL	ZNF618	NDUFA1	Clcc1
Matn4	Ctsb	Mydgf	MGST2		NDUFA12	Clcn5
Mif	Ctsc	Myeov2	MGST3		NDUFA2	Clcn7
Mir682	Ctsd	Mylip	MINOS1		NDUFB8	Clec4a2
mmu-mir-703	Ctsh	Myo1e	MMP9		NDUFC1	Clec7a
Mpeg1	Ctsl	Myof	MOB1A		NDUFC2	Clip1
Mrpl54	Ctss	Naa50	MRPL20		NDUFC2-KCTD14	Clip2
Myeov2	Ctsz	Naglu	MS4A6A		NECAP2	Clk1
Myo1e	Cux1	Nceh1	MSN		NEDD8	Cln3
Myo5a	Cxcl12	Ncf1	MSR1		NENF	Cln5
Naca	Cyb5a	Ncf2	MTPN		NES	Cmtm3
Naglu	Cyb5r3	Ncf4	MYDGF		NMT1	Cmtm6
Nceh1	Cyba	Nckap1l	MYL6		NOSTRIN	Cndp2
Ndufa1	Cybb	Ndrg1	MZT2B		NPC2	Cnot2
Ndufa6	Cyc1	Ndufa1	NAA20		NPTN	Cnot8
Ndufs6	Cyfip1	Ndufa12	NABP1		NRP1	Cnp
Nexn	Cyp4f18	Ndufa2	NACA		NUCB1	Cnpy2
Ngfrap1	Cysltr1	Ndufb8	NAGK		NUCB2	Col4a1
Niacr1	Dab2	Ndufc1	NAMPT		NUDT9	Col4a3bp
Npc2	Dad1	Ndufc2	NCF2		OLFML3	Commd8
Npm1	Daglb	Necap2	NDUFA13		P2RX4	Comt
Nrp1	Dars	Nedd8	NDUFA2		P2RY6	Copa
P2ry12	Dazap2	Nenf	NDUFA4		PACSIN2	Copg
P2ry13	Dbi	Nes	NDUFA6		PARVB	Cops6
Pabpc1	Dclre1c	Nmt1	NDUFAB1		PCMT1	Coro1a
Pdcd1	Dctn2	Nostrin	NDUFAF3		PDGFA	Coro1c
Pdgfrl	Dctn3	Npc2	NDUFB2		PDGFB	Cotl1
Pea15a	Dcun1d5	Nptn	NDUFB4		PDIA3	Cox4i1
Pebp1	Ddx21	Nrp1	NDUFB5		PDIA6	Cox5a
Perp	Ddx5	Nucb1	NDUFB9		PDLIM4	Cox6a1
Pfdn5	Degs1	Nucb2	NDUFC1		PDLIM7	Cox6a2
Pgam1	Dek	Nudt9	NDUFC2		PEA15	Cox6b1
Pgcp	Deptor	Olfml3	NDUFS5		PEDS1	Cox6c
Pgk1	Dhrs9	P2rx4	NDUFS6		PGAM1	Cox7a2
Pigyl	Dhx15	P2ry6	NDUFV2		PGAP2	Cox7a2l
Pkm2	Dnajc13	Pacsin2	NEAT1		PGD	Cox7b
Plaur	Dnajc3	Parvb	NEDD8		PITPNA	Cox7c
Plbd2	Dnase1l1	Pcmt1	NENF		PKIB	Cox8a
Pld3	Dnase1l3	Pdgfa	NFKBIA		PKM	Cpd
Plekhh2	Dnm2	Pdgfb	NOP10		PLA2G15	Cpeb2
Plin2	Dnmt3a	Pdia3	NPC2		PLA2G7	Cpne3
Ppt1	Dot1l	Pdia6	NUCKS1		PLBD2	Crat
Prdx1	Dpep2	Pdlim4	NUPR1		PLD3	Creb3l1
Prdx4	Dpm3	Pdlim7	OAZ1		PLEKHB2	Creb3l2
Prr5l	Dram1	Pea15a	OAZ2		PLEKHO1	Creg1
Psat1	Dse	Pgam1	OS9		PLIN2	Crim1
Ptchd1	Dsel	Pgap2	OSTC		PLIN3	Crip1
Ramp1	Dtnbp1	Pgd	P4HB		PLP2	Crlf2
Rftn1	Dusp3	Pilra	PABPC1		PLTP	Crlf3
Rgs2	Dusp6	Pirb	PARK7		PNP	Crls1
Rhob	Dync1i2	Pitpna	PDIA3		PON2	Crtap
Rnaset2a	Dynll1	Pkib	PDIA6		PPFIA4	Cryba4
RP24-92H14.2	Dynlrb1	Pkm	PEBP1		PPT1	Crybb1
Rpl10	Dynlt3	Pla2g15	PFN1		PRDX1	Cryz
Rpl10a	E030024N20Rik	Pla2g7	PGAM1		PRDX4	Cs
Rpl10a-ps1	Ear2	Plbd2	PGK1		PRKCD	Csad
Rpl11	Ech1	Pld3	PHACTR1		PSAP	Csf1
Rpl12	Echs1	Plekhb2	PHLDA1		PSMB5	Csf1r
Rpl13	Ecm1	Plekho1	PHPT1		PSMB6	Csf2ra
Rpl13a	Edf1	Plin2	PKM		PSMD1	Csf3r
Rpl14	Ednrb	Plin3	PLA2G7		PSMD6	Csk
Rpl14-ps1	Eef1a1	Plp2	PLBD1		PSMD8	Csnk1d
Rpl15-ps1	Eef1g	Pltp	PLD3		PTPN6	Csnk1e
Rpl17-ps1	Eef2	Pmp22	PLEK		PTRHD1	Csnk1g2
Rpl17-ps5	Efhd2	Pnp	PLEKHB2		RAB10	Cspp1
Rpl18	Egr1	Pon2	PLIN2		RAB1A	Cst3
Rpl18-ps1	Ehd1	Ppfia4	PLTP		RAB3IL1	Cst7
Rpl18a	Eif1	Ppt1	PNRC1		RAB7B	Cstb
Rpl19-ps7	Eif1a	Pqlc1	POMP		RABAC1	Ctdnep1
Rpl21-ps9	Eif1ax	Pqlc3	PPDPF		RAC1	Ctdsp2
Rpl22	Eif3b	Prdx1	PPIA		RALB	Ctnnd1
Rpl22l1	Eif3i	Prdx4	PPP1CA		RASSF3	Ctsa
Rpl23	Eif3k	Prkcd	PQLC3		RCAN1	Ctsb
Rpl23a-ps3	Eif3l	Psap	PRDX1		REEP5	Ctsc
Rpl26-ps4	Eif4a-ps4	Psmb5	PRDX5		RENBP	Ctsd
Rpl27a	Eif4a1	Psmb6	PRDX6		REXO2	Ctsh
Rpl28-ps1	Eif4e	Psmd1	PRR13		RGS1	Ctsl
Rpl28-ps3	Eif4ebp2	Psmd6	PSAP		RGS10	Ctss
Rpl3	Eif4g2	Psmd8	PSMA4		RHOC	Ctsz
Rpl32	Eif4g3	Ptms	PSMA7		RNF13	Cttnbp2nl
Rpl34-ps1	Eif5a	Ptpn6	PSMB3		RNH1	Cul3
Rpl35	Eif6	Ptrhd1	PSMB6		ROMO1	Cuta
Rpl35a	Eloa	Rab10	PSMD8		RPN1	Cux1
Rpl36a-ps1	Elob	Rab1a	PTMA		RRBP1	Cwc25
Rpl37	Emc7	Rab3il1	PTMS		RSU1	Cx3cr1
Rpl37-ps1	Emilin2	Rab7b	RAB11A		RTN4	Cxcl13
Rpl37a	Emp1	Rabac1	RAB13		S100A1	Cxcl16
Rpl38	Emp3	Rac1	RAB1A		SAP30	Cxxc5
Rpl38-ps2	Eno1	Ralb	RAB2A		SAT1	Cyba
Rpl39	Entpd1	Rassf3	RAB7A		SCARB2	Cybasc3
Rpl4	Epb41l2	Rcan1	RABAC1		SCOC	Cybb
Rpl5	Ephx1	Reep5	RAD23A		SCPEP1	Cyfip1
Rpl5-ps1	Epn1	Renbp	RARRES1		SDC3	Cyp4v3
Rpl6	Eps15	Rexo2	REEP5		SDC4	Cysltr1
Rpl7	Eps8	Rgs1	RGCC		SDCBP	Cyth4
Rpl8	Epsti1	Rgs10	RGS1		SDF2L1	D030028A08Rik
Rpl9-ps6	Erbin	Rhoc	RHEB		SDHB	D10Wsu52e
Rplp0	Esd	Rnf13	RHOB		SERF2	D14Abb1e
Rplp1	Etfa	Rnh1	RHOC		SERPINB6	D1Ertd622e
Rplp2	Evi2a	Romo1	RHOG		SERPINE1	D4Wsu53e
Rplp2-ps1	Evi2b	Rpn1	RNASE1		SGK1	D8Ertd82e
Rps10	Evl	Rps27l	RNASE6		SGPL1	D930016D06Rik
Rps10-ps1	F13a1	Rrbp1	RNF13		SH2D1B	Daam1
Rps11	Fabp4	Rsu1	RNF181		SH3BGRL	Dad1
Rps12	Fabp5	Rtn4	RNF7		SH3GLB1	Dapp1
Rps13-ps1	Fam117b	S100a1	RNH1		SIGMAR1	Dbi
Rps14	Fam129b	Sap30	RSL1D1		SIRPA	Dbp
Rps15	Fam20c	Sat1	RSL24D1		SIRPB1	Dcun1d2
Rps15a	Fam234a	Scarb2	RTN4		SIRPG	Ddost
Rps16	Fam46a	Scoc	S100A11		SIRT2	Ddrgk1
Rps16-ps2	Fam96a	Scpep1	S100A4		SKAP2	Ddx17
Rps18	Fam96b	Sdc3	SAMHD1		SLAMF7	Ddx31
Rps19	Fau	Sdc4	SAT1		SLAMF9	Ddx49
Rps19-ps11	Fblim1	Sdcbp	SCARB2		SLC11A1	Ddx5
Rps19-ps3	Fcer1g	Sdf2l1	SDC2		SLC15A3	Ddx6
Rps19-ps7	Fcgr2b	Sdhb	SDCBP		SLC25A11	Degs1
Rps2	Fcgr3	Selk	SDF2L1		SLC27A1	Dgkq
Rps20	Fcgrt	Selm	SDS		SLC29A1	Dgkz
Rps21	Fcho2	Sept15	SEC61B		SLC35B1	Dhcr7
Rps24	Fcna	Serf2	SELT		SLC35E4	Dhrs3
Rps24-ps2	Fcrls	Serpinb6a	SEPT15		SLC37A2	Dhx32
Rps24-ps3	Fgd2	Serpine1	SEPT7		SLC48A1	Dido1
Rps25	Fgfr1	Sgk1	SEPW1		SLC66A3	Diexf
Rps25-ps1	Filip1l	Sgpl1	SERBP1		SLC6A6	Dip2b
Rps26	Fkbp15	Sh2d1b1	SERF2		SLC7A7	Dip2c
Rps27a	Fkbp5	Sh3bgrl	SERPINA1		SLIRP	Dld
Rps28	Fli1	Sh3glb1	SET		SMIM14	Dnaja1
Rps3	Flna	Sigmar1	SF3B5		SMIM7	Dnajb14
Rps3a	Fn1	Sirpa	SH3BGRL		SNAPC5	Dnajb9
Rps4x	Fnbp1	Sirt2	SH3BGRL3		SNX3	Dnajc15
Rps5	Fnbp1l	Skap2	SH3GLB1		SNX5	Dnajc16
Rps8	Folr2	Slamf7	SKP1		SOCS3	Dnajc28
Rps9	Fos	Slamf9	SLC25A6		SPCS1	Dnajc7
Rpsa	Foxp1	Slc11a1	SLIRP		SPI1	Dnase2a
Rpsa-ps10	Frmd4b	Slc15a3	SMCO4		SPP1	Dnm2
Rpsa-ps4	Fth-ps2	Slc25a11	SMS		SPR	Dock10
Rpsa-ps9	Fth1	Slc27a1	SNRPB		SPSB2	Dock4
Samd4	Ftl1	Slc29a1	SNX10		SPTSSA	Dpcd
Scarb1	Ftl1-ps1	Slc35b1	SNX3		SQSTM1	Dpm3
Scd2	Ftl1-ps2	Slc35e4	SOCS3		SSR4	Dpp3
Scpep1	Fto	Slc37a2	SOD2		STX3	Dpp7
Sdf2l1	Fundc2	Slc48a1	SPARC		STX4	Dram2
Sdf4	Fxyd2	Slc6a6	SPCS2		SYNGR1	Dst
Selplg	Fxyd5	Slc7a7	SPG21		TAF9	Dtnbp1
Serinc3	Fzd7	Slirp	SPI1		TALDO1	Dtx3l
Serpine2	G3bp1	Smim14	SPP1		TBCB	Dusp3
Sh3pxd2b	Gabarap	Smim7	SQSTM1		TCIRG1	Dusp6
Shisa5	Galnt2	Snapc5	SRGN		TF	Dyrk1a
Siglech	Gas6	Snx3	SRI		TGFBI	E230001N04Rik
Slamf9	Gas7	Snx5	SRP14		TGFBR1	E2f3
Slc11a1	Gbp3	Socs3	SRP9		TIMP2	Ebpl
Slc25a47	Gbp7	Spcs1	SRSF3		TM2D2	Echs1
Slc2a1	Gda	Spi1	SSR3		TMBIM1	Eci2
Slco2b1	Ggh	Spp1	SSR4		TMBIM4	Ecscr
Soat1	Ggta1	Spr	SSU72		TMED10	Edem2
Sorbs3	Ghitm	Spsb2	ST13		TMED3	Eef1a1
Sparc	Gimap3	Sptssa	STK17B		TMED9	Eef1b2
Spp1	Gimap6	Sqstm1	STMN1		TMEM106A	Eef1d
Srgap2	Glipr1	Ssr4	STX7		TMEM109	Eef1g
Ssr4	Glrx	Stra13	SUMO1		TMEM119	Eef2
St14	Glrx3	Stx3	SYF2		TMEM141	Eef2k
St8sia6	Gltp	Stx4a	SYNGR2		TMEM14C	Efnb1
Sulf2	Glul	Syngr1	TACC1		TMEM256	Efr3a
Syngr1	Gm10012	Taldo1	TALDO1		TMEM256-PLSCR3	Egr2
Taf10	Gm10036	Tbcb	TAX1BP1		TMEM37	Ehbp1l1
Tcap	Gm10039	Tcirg1	TCEB1		TMEM86A	Eif1ax
Timp2	Gm10059	Tgfbi	TCEB2		TMX4	Eif2a
Tlr2	Gm10076	Tgfbr1	TFRC		TNFAIP2	Eif2ak1
Tmed3	Gm10080	Timp2	TGIF1		TNFAIP8L2	Eif3b
Tmem119	Gm10134	Tm2d2	TGOLN2		TNFSF12	Eif3e
Tmem163	Gm10180	Tmbim1	TIMM13		TNFSF13B	Eif3f
Tmem173	Gm11263	Tmbim4	TIMM8B		TPD52	Eif3h
Tmem176a	Gm11836	Tmed10	TIMP1		TPI1	Eif3i
Tmem205	Gm12543	Tmed3	TIMP2		TPM4	Eif3k
Tmem90a	Gm13192	Tmed9	TIMP3		TPP1	Eif4b
Tnfsf8	Gm13456	Tmem106a	TLN1		TPPP3	Eif4ebp1
Tox2	Gm13493	Tmem109	TMBIM6		TRAPPC2L	Eif4g1
Tpd52	Gm14303	Tmem119	TMED10		TREM2	Eif4g2
Tpi1	Gm14539	Tmem141	TMED2		TRIM35	Eif5a
Tpt1	Gm15487	Tmem14c	TMED9		TRIM47	Ell2
Trem2	Gm15500	Tmem189	TMEM147		TSPAN17	Elmo1
Tspo	Gm15564	Tmem256	TMEM230		TSPAN31	Elovl5
Ttyh2	Gm15710	Tmem37	TMEM59		TSPAN4	Eng
Txnip	Gm15725	Tmem86a	TMSB4X		TSPO	Enpp1
Tyrobp	Gm1821	Tmx4	TNFAIP3		TUBB2A	Enpp2
Uqcr11	Gm20390	Tnfaip2	TPM4		TUBB6	Entpd1
Use1	Gm20430	Tnfaip8l2	TPP1		TXN	Ep300
Usp12	Gm21188	Tnfsf12	TPT1		TXNDC17	Epb4.1l2
Vat1	Gm21987	Tnfsf13b	TRAM1		TYROBP	Epc1
Vps13c	Gm22213	Tpd52	TRAPPC1		UAP1L1	Epc2
Wbp5	Gm22801	Tpi1	TREM2		UBL5	Epn2
Zfp618	Gm23927	Tpm4	TRMT112		UCP2	Eprs
	Gm25593	Tpp1	TSC22D1		UFSP2	Eps8
	Gm26917	Tppp3	TSC22D3		UNC93B1	Ergic3
	Gm27390	Trappc2l	TSPO		UQCR11	Ero1lb
	Gm28437	Trem2	TUBA1A		UQCRB	Etl4
	Gm28635	Trf	TUBA1B		USF2	Etnk1
	Gm29047	Trim35	TUBB		VAMP3	Ets1
	Gm29216	Trim47	TXN		VAMP8	Etv3
	Gm2a	Tspan17	TYROBP		VAT1	Etv5
	Gm3788	Tspan31	UBA52		VDAC1	Ewsr1
	Gm4070	Tspan4	UBB		VIM	F11r
	Gm42418	Tspo	UBE2I		VMA21	Faf1
	Gm4366	Tuba1c	UBE2L3		VPS29	Fam102b
	Gm43841	Tubb2a	UCP2		VTI1B	Fam105a
	Gm45660	Tubb6	UFC1		WDR83OS	Fam107b
	Gm4604	Txn1	UQCR10		XBP1	Fam110a
	Gm4617	Txndc17	UQCRB		YWHAE	Fam125b
	Gm5239	Tyrobp	UQCRC2		YWHAH	Fam129a
	Gm5559	Uap1l1	UQCRFS1		ZEB2	Fam174a
	Gm6180	Ubl5	UQCRQ		ZMYND15	Fam20c
	Gm7434	Ucp2	USF2			Fam26f
	Gm8399	Ufsp2	VDAC1			Fam46a
	Gm8430	Unc93b1	VIM			Fam46c
	Gm8464	Uqcr11	VKORC1			Fam49b
	Gm8995	Uqcrb	VPS29			Fam53b
	Gm9701	Usf2	VSIG4			Fau
	Gm9794	Vamp3	WDR1			Fbrsl1
	Gm9843	Vamp8	XRCC5			Fbxw7
	Gmfg	Vat1	YBX1			Fcer1g
	Gmfg-ps	Vdac1	YWHAQ			Fcgr1
	Gmnn	Vim	YWHAZ			Fcgr2b
	Gmppa	Vma21	ZFP36			Fcgr4
	Gna13	Vps29	ZFP36L2			Fcgrt
	Gnai2	Vti1b	ZNF706			Fchsd2
	Gnai3	Wdr83os	ZYX			Fcrl1
	Gnas	Wfdc17				Fcrls
	Gnb1	Xbp1				Fer
	Gng12	Ybx1				Fermt3
	Gng2	Ywhae				Fez2
	Gngt2	Ywhah				Fgd2
	Golga4	Zeb2				Fgl2
	Gpi1	Zmynd15				Fhod1
	Gpr137b					Filip1l
	Gpr137b-ps					Fli1
	Gpr160					Flii
	Gpr34					Fmnl1
	Gprc5c					Fmnl3
	Gpx1					Frg1
	Grap					Frmd4a
	Grb2					Frmd4b
	Grpel1					Frrs1
	Gsn					Fscn1
	Gsto1					Fth1
	Gstp-ps					Ftl1
	Gtf2h5					Ftsj2
	Guf1					Fuca1
	Gusb					Fundc2
	H2-Aa					Fxc1
	H2-Ab1					Fxyd5
	H2-D1					Fxyd6
	H2-DMa					Fyco1
	H2-DMb1					G3bp2
	H2-Eb1					Gaa
	H2-K1					Gab1
	H2-M3					Gabarap
	H2-T23					Galc
	H2afz					Galnt2
	Hacd4					Galnt3
	Hadha					Garnl3
	Hadhb					Gas5
	Hcfc1r1					Gatm
	Hck					Gba
	Hdgf					Gbp7
	Herc2					Gde1
	Hexa					Gfpt1
	Hexb					Ggh
	Hint1					Ggt5
	Hist1h1c					Ggta1
	Hist1h2bc					Gimap6
	Hmgn1					Git2
	Hnrnpa2b1					Glb1
	Hnrnpab					Glipr1
	Hnrnpdl					Glrx3
	Hnrnph1					Glt25d1
	Hnrnpk					Gltp
	Hook3					Gltscr2
	Hp1bp3					Glul
	Hpcal1					Gm10012
	Hpf1					Gm10036
	Hpgd					Gm10059
	Hpgds					Gm10073
	Hprt					Gm10076
	Hsd17b12					Gm10119
	Hsd17b4					Gm10136
	Hsp90b1					Gm10154
	Hspa9					Gm10159
	Hspd1					Gm10186
	Hspe1					Gm10222
	Htra2					Gm10250
	Hypk					Gm10260
	Iah1					Gm10279
	Id2					Gm10288
	Idh1					Gm10294
	Ier2					Gm10397
	Ier3ip1					Gm10443
	Ifi203					Gm10801
	Ifi204					Gm10925
	Ifi207					Gm11263
	Ifi27					Gm11353
	Ifi27l2a					Gm11361
	Ifi30					Gm11407
	Ifitm2					Gm11410
	Ifitm3					Gm11478
	Ifitm6					Gm11518
	Ifngr1					Gm11741
	Igf1					Gm11942
	Igfbp4					Gm12254
	Il16					Gm12630
	Il6ra					Gm13048
	Il7r					Gm13192
	Ilk					Gm13226
	Inpp5d					Gm13339
	Ipo5					Gm13340
	Iqgap1					Gm13341
	Iqgap2					Gm13408
	Irf2bp2					Gm13436
	Irf9					Gm13456
	Itga4					Gm13826
	Itgav					Gm13841
	Itgb2					Gm13889
	Itgb5					Gm14303
	Itgb7					Gm14456
	Itm2b					Gm14586
	Itpkb					Gm15427
	Itsn1					Gm15430
	Jak1					Gm15459
	Jchain					Gm15500
	Jpt1					Gm15710
	Jun					Gm15772
	Junb					Gm15920
	Jund					Gm16238
	Kcnk6					Gm16247
	Kcnn4					Gm2000
	Kctd12					Gm2a
	Kdm7a					Gm3386
	Kif20a					Gm4070
	Klf2					Gm4149
	Klf3					Gm4604
	Klf4					Gm4902
	Klhl9					Gm5239
	Kmt2e					Gm5244
	Lamp2					Gm5559
	Lamtor1					Gm5805
	Lamtor5					Gm5963
	Laptm5					Gm6023
	Lars2					Gm6030
	Lasp1					Gm6202
	Lat2					Gm6415
	Lbr					Gm6483
	Lcp1					Gm6863
	Ldha					Gm7079
	Lgals1					Gm7290
	Lgals3					Gm7331
	Lgals3bp					Gm7363
	Lgmn					Gm7658
	Lifr					Gm8129
	Lilr4b					Gm8292
	Lilrb4a					Gm8730
	Lipa					Gm8759
	Litaf					Gm9294
	Lmna					Gm9493
	Lpcat3					Gm9843
	Lpl					Gm9846
	Lpxn					Gm9858
	Lrp1					Gmip
	Lrp6					Gna13
	Lrrc59					Gna15
	Lsm4					Gnai2
	Lsp1					Gnas
	Ltv1					Gnb2
	Ly6e					Gnb2l1
	Ly86					Gnb4
	Lyl1					Gng10
	Lyn					Gng12
	Lyve1					Gng2
	Lyz1					Gng5
	M6pr					Gnptab
	Maf					Gns
	Mafb					Golga3
	Malat1					Golgb1
	Man1a					Golm1
	Man2a1					Got1
	Man2b1					Gp9
	Map2k1					Gpam
	Map2k2					Gpatch4
	Map2k3					Gpc2
	Mapk1					Gpi1
	Mapk3					Gpnmb
	Mapre1					Gpr155
	Mapre2					Gpr165
	March1					Gpr183
	Marcks					Gpr34
	Marcksl1					Gpr56
	Mbnl2					Gpr65
	Mcm6					Gpr77
	Mcts1					Gpr84
	Mdfic					Gprasp2
	Mdh1					Gpx3
	Mdh2					Gramd3
	Mef2c					Grap
	Metap2					Grina
	Metrnl					Grn
	Mfhas1					Gsdmd
	Mfsd1					Gsk3b
	Mfsd12					Gtf2h2
	Mgat2					Gtf2i
	Mgl2					Gtf3c4
	Mgrn1					Gtpbp6
	Mien1					Gusb
	Mif					H2-Aa
	Minos1					H2-Ab1
	Mir1668					H2-D1
	Mir3076					H2-DMa
	Mir467f					H2-Eb1
	Mir5107					H2-K1
	Mir6236					H2-M3
	Mir692-1					H2-Ob
	Mir6930					H2-Q7
	Mir703					H2-T23
	Mir705					H2afz
	Mlf2					Hars2
	Mmp12					Hcfc1r1
	Mmp19					Hck
	Mmp9					Heatr5a
	Mndal					Helz
	Morf4l2					Herc1
	Mpdu1					Herc2
	Mpeg1					Herpud1
	Mpp6					Hexa
	Mrc1					Hexim1
	Mrpl12					Hfe
	Mrpl20					Hif1a
	Mrpl30					Hint1
	Mrpl33					Hipk1
	Mrpl42					Hist1h1e
	Mrpl52					Hist1h2ao
	Mrps14					Hist1h2be
	Mrps18a					Hist1h4i
	Mrps18c					Hist3h2a
	Ms4a4a					Hlf
	Ms4a6b					Hltf
	Ms4a6c					Hmgcl
	Ms4a7					Hmha1
	Msmo1					Hnmt
	Msn					Hnrnph1
	Msr1					Hpgd
	Mt2					Hpgds
	Mtch2					Hps3
	Mtpn					Hrh2
	Myl12a					Hs6st1
	Myl6					Hsd17b11
	Myo1e					Hsd17b12
	Myo1f					Hspe1
	Myo5a					Hvcn1
	Myof					Icam1
	Naa50					Icosl
	Naaa					Idh1
	Nadk					Idh2
	Nap1l1					Ier5
	Napa					Ifi204
	Nasp					Ifi27l2a
	Nav1					Ifi27l2b
	Nceh1					Ifi30
	Ncf1					Ifit1
	Ncf2					Ifit2
	Nckap1l					Ifnar1
	Ncoa3					Ifnar2
	Ndfip1					Ifngr1
	Ndufa11					Igf1
	Ndufa12					Igfbp4
	Ndufa13					Igsf8
	Ndufa2					Ik
	Ndufa3					Ikbip
	Ndufa4					Ikzf1
	Ndufa6					Il10ra
	Ndufa7					Il16
	Ndufb2					Il17ra
	Ndufb6					Il1b
	Ndufb7					Il21r
	Ndufb8					Il4i1
	Ndufc1					Il6ra
	Ndufs4					Il7r
	Ndufs6					Ildr2
	Ndufv2					Immt
	Ndufv3					Ing2
	Nedd8					Inpp4b
	Nek6					Inpp5d
	Nfe2l2					Ip6k1
	Nfic					Irf2
	Nhp2					Irf2bp2
	Ninj1					Irf5
	Nipbl					Itga6
	Nkiras2					Itga9
	Nme1					Itgam
	Nmt1					Itgav
	Noc2l					Itgax
	Nop53					Itgb1
	Nop58					Itgb1bp1
	Notch2					Itgb2
	Npc1					Itm2b
	Npc2					Itm2c
	Npm1					Itpripl1
	Nptn					Itsn2
	Nr3c1					Ivns1abp
	Nras					Jak1
	Nrp1					Jarid2
	Nsf					Jmjd1c
	Nsfl1c					Jmjd6
	Nudcd2					Jtb
	Nus1					Jun
	Oaz1					Junb
	Oaz1-ps					Kcnd1
	Ogfrl1					Kcnj2
	Os9					Kcnk12
	Osbpl8					Kcnk13
	Ostf1					Kcnk6
	Oxct1					Kctd12
	P4hb					Kdm3b
	Pa2g4					Kdm6a
	Pabpc1					Kdm6b
	Pabpn1					Kidins220
	Pacsin2					Kif13a
	Paics					Kif21b
	Parp14					Klf13
	Pbdc1					Klf2
	Pcbp1					Klf3
	Pcbp2					Klf7
	Pcmt1					Klhdc8b
	Pcna					Klhl23
	Pdcd6					Klhl6
	Pdhb					Klraq1
	Pdxk					Kpna1
	Pea15a					Kpna6
	Pebp1					Kpnb1
	Pepd					Krcc1
	Pf4					Lactb
	Pfn1					Lag3
	Pgam1					Lair1
	Pgd					Lamp1
	Pgk1					Lamp2
	Pgls					Laptm4a
	Pgrmc1					Laptm5
	Phb2					Larp7
	Pi4k2a					Lars2
	Pik3ap1					Lat2
	Pip4k2a					Lbr
	Pkm					Lcp2
	Pla2g16					Ldb1
	Pla2g2d					Ldha
	Pla2g7					Ldhb
	Plbd1					Leprotl1
	Pld3					Lgals3bp
	Pld4					Lgals8
	Plek					Lgi2
	Plekhb2					Lgmn
	Plekhf2					Lhfpl2
	Plekho1					Lifr
	Plekho2					Limd2
	Plgrkt					Lipa
	Plin2					Litaf
	Plk2					Lmbrd2
	Plp2					Lmo4
	Pltp					Lonrf1
	Plxdc2					Lpar6
	Pmpcb					Lpcat2
	Pnrc1					Lpcat3
	Pold4					Lpin2
	Polr1d					Lpl
	Pomp					Lrba
	Por					Lrch3
	Pparg					Lrp5
	Ppp1ca					Lrpap1
	Ppp1r14b					Lrrc14b
	Ppp2ca					Lrrc3
	Ppp2r1a					Lrrc8d
	Ppp2r5c					Lsmd1
	Pqlc1					Lsp1
	Prdx1					Lst1
	Prdx2					Ltc4s
	Prdx4					Luc7l3
	Prelid1					Lyl1
	Prkar1a					Lyn
	Prkcb					Lyz2
	Prkcd					Lyzl4
	Prosc					M6pr
	Prr13					Macf1
	Prrc2c					Maf
	Psap					Maf1
	Psip1					Maged1
	Psma1					Malat1
	Psma2					Mamdc2
	Psma5					Man1a
	Psma6					Man1c1
	Psmb1					Man2b1
	Psmb4					Mapk14
	Psmb5					Marcks
	Psmb6					Marveld2
	Psmb7					Mblac2
	Psmb9					Mbnl1
	Psmc4					Mcl1
	Psmc5					Mcm3
	Psmc6					Mdm4
	Psmd1					Med12l
	Psmd14					Med13l
	Psmd8					Med19
	Ptafr					Med21
	Ptbp3					Med28
	Ptgs1					Med30
	Ptma					Mef2a
	Ptpmt1					Mef2c
	Ptpn18					Mepce
	Pura					Mertk
	Purb					Mettl10
	Pycard					Mex3b
	Qdpr					Mfap3
	Qpct					Mfge8
	R3hdm1					Mfng
	Rab11a					Mfsd1
	Rab1a					Mgat1
	Rab1b					Mgat4a
	Rab2a					Mgll
	Rab6b					Mif
	Rab7					Mir671
	Rab7b					Mir682
	Rab8b					Mknk2
	Rac1					Mkrn1
	Rack1					Mkrn2
	Rala					Mlec
	Ralb					Mll5
	Ralbp1					Mlxipl
	Ran					Mms19
	Ranbp1					mmu-mir-2134-2
	Rap2b					mmu-mir-689-2
	Rasa1					mmu-mir-703
	Rasgrp4					Morc3
	Rassf2					Mospd2
	Rb1cc1					Mpeg1
	Rbpj					Mrc1
	Rbx1					Mrpl13
	Rcn3					Mrpl27
	Rcsd1					Mrpl37
	Reep5					Ms4a6b
	Rest					Ms4a6d
	Retnla					Msl1
	Rgl1					Mt1
	Rgs1					Mtap1s
	Rgs2					Mtdh
	Rheb					Mtf1
	Rhoa					Mthfs
	Rhob					Mtmr2
	Rhoc					Mtmr3
	Ripk1					Mtss1
	Rnase4					Mtus1
	Rnasel					Mtx3
	Rnaset2a					Mudeng
	Rnaset2b					Mycbp2
	Rnf141					Mycl1
	Rnf149					Myeov2
	Rnf150					Mylip
	Rnf169					Myo1b
	Rnh1					Myo1e
	Rock1					Myo1f
	Rock2					Myst3
	Romo1					Mzt2
	Rpl10					N4bp1
	Rpl10a					N4bp2l1
	Rpl10a-ps1					Naalad2
	Rpl12					Nae1
	Rpl13					Naglu
	Rpl14					Nampt
	Rpl15-ps1					Nap1l1
	Rpl17-ps4					Napa
	Rpl22					Nars
	Rpl22l1					Nat8l
	Rpl23					Nav3
	Rpl26					Nceh1
	Rpl28-ps1					Ncf1
	Rpl29					Nckap1l
	Rpl3-ps1					Ncoa2
	Rpl31					Ncstn
	Rpl31-ps8					Ndfip1
	Rpl32					Ndufa13
	Rpl34					Ndufa2
	Rpl35					Ndufa3
	Rpl35a					Ndufaf2
	Rpl36a-ps2					Ndufb11
	Rpl37					Ndufb5
	Rpl37a					Ndufb9
	Rpl37rt					Ndufs4
	Rpl39-ps					Ndufs6
	Rpl4					Ndufv3
	Rpl5					Neat1
	Rpl8					Nenf
	Rpl9-ps6					Neurl1a
	Rplp0					Nfam1
	Rplp1					Nfatc2
	Rplp2					Nfe2l2
	Rps10					Nfia
	Rps10-ps1					Nfkbia
	Rps11-ps1					Nipa2
	Rps13-ps1					Nlrc5
	Rps15					Nme1
	Rps15a					Nme2
	Rps15a-ps3					Nmt1
	Rps18					Nol8
	Rps19					Nop58
	Rps2					Notch1
	Rps20					Notch2
	Rps21					Npc2
	Rps24					Npl
	Rps25					Npm1
	Rps26					Npnt
	Rps27l					Nptn
	Rps27rt					Nr3c1
	Rps3a2					Nrbp1
	Rps4x					Nrip1
	Rps5					Nrp1
	Rps6ka3					Nsd1
	Rpsa					Nsmce1
	Rpsa-ps10					Nsmce4a
	Rragc					Nsun6
	Rrp1					Ntpcr
	Rsrc2					Nuak1
	Rsu1					Nucb1
	Rtfdc1					Nudcd2
	Rtn4					Nudt16l1
	Rtp4					Numb
	S100a10					Nus1
	S100a11					Obfc1
	S100a3					Ogfrl1
	S100a4					Olfml3
	S100a6					Ophn1
	S100a8					Orai1
	S100a9					Ormdl2
	S1pr1					Os9
	Samd9l					Osbp
	Samm50					Osbpl8
	Sar1b					Ost4
	Sart3					Ostf1
	Scaf11					Ovca2
	Scamp2					Oxct1
	Sdc1					Oxnad1
	Sdcbp					P2rx7
	Sdhb					P2ry12
	Sdhc					P2ry13
	Sec11a					P2ry6
	Sec11c					P4ha1
	Sec14l1					Pabpc1
	Selenbp1					Pabpn1
	Selenop					Pacsin2
	Selenot					Padi2
	Sem1					Pafah1b1
	Sema4a					Pag1
	Sept2					Paqr7
	Serinc1					Pbrm1
	Serinc3					Pbx2
	Serpinb6a					Pcbp2
	Serpinb6b					Pcna
	Serpinb8					Pcp4
	Set					Pde3b
	Sf3b5					Pdhb
	Sf3b6					Pdlim4
	Sft2d2					Pdlim5
	Sfxn3					Pea15a
	Sgpp1					Pecam1
	Sh3bgrl					Pecr
	Sh3bgrl3					Peli1
	Sh3kbp1					Pfdn5
	Shisa5					Pfkfb3
	Siglec1					Pgam5
	Sirpa					Pgcp
	Siva1					Pgk1
	Skap2					Pgls
	Ski					Pgrmc1
	Slc11a1					Phyhd1
	Slc15a3					Pibf1
	Slc16a10					Picalm
	Slc25a11					Pid1
	Slc25a3					Pign
	Slc25a4					Pik3ap1
	Slc25a5					Pik3cg
	Slc27a1					Pik3r1
	Slc35b1					Pik3r5
	Slc37a2					Pion
	Slc39a1					Pip4k2a
	Slc43a2					Pitpna
	Slc44a1					Pitrm1
	Slc48a1					Pkib
	Slc6a6					Pkm2
	Slc9a3r2					Pla2g15
	Slc9a9					Plbd2
	Slco2b1					Plcl2
	Slfn5					Pld1
	Slirp					Pld3
	Smap2					Pld4
	Smc3					Plek
	Smdt1					Plekha1
	Smpdl3a					Plekha2
	Sms-ps					Plekhm2
	Snora20					Plekhm3
	Snora69					Plekho1
	Snora75					Plin2
	Snord14d					Plod1
	Snord15b					Plxdc2
	Snord55					Plxna4
	Snord72					Plxnb2
	Snord73a					Pmepa1
	Snrpb					Pmp22
	Snrpd1					Pno1
	Snrpd2					Pnp
	Snrpe					Pnrc1
	Snx1					Pogk
	Snx10					Polr2g
	Snx2					Pomp
	Snx3					Pon3
	Snx5					Ppap2a
	Snx6					Ppcdc
	Soat1					Ppfia4
	Socs3					Ppfibp2
	Sod1					Ppib
	Sp100					Ppp1r11
	Spcs1					Ppp1r9a
	Spcs3					Ppp2r5e
	Spi1					Ppp3ca
	Spop					Ppp6r3
	Spryd7					Ppt1
	Sptssa					Pptc7
	Sqstm1					Prdm1
	Srgn					Prdm2
	Srrm2					Prdx1
	Srsf1					Prdx4
	Srsf11					Prdx5
	Srsf2					Prdx6
	Srsf3					Prkab1
	Ss18l2					Prkca
	Ssh2					Prkcb
	Ssr4					Prkcd
	Sssca1					Psap
	Ssu72					Psat1
	Stab1					Psme1
	Stap1					Psme2
	Stard8					Psme2b-ps
	Stau1					Psmg4
	Stk17b					Ptafr
	Strap					Ptdss1
	Stt3b					Pten
	Stub1					Ptgs1
	Stx12					Ptk2b
	Stx4a					Ptma
	Sulf2					Ptp4a3
	Sult1a1					Ptplb
	Syk					Ptpn1
	Syncrip					Ptpn9
	Sypl					Ptprc
	Tab2					Ptprm
	Tacc2					Pura
	Tagln2					Pwwp2a
	Taldo1					Pxn
	Tanc2					Pycrl
	Tbca					Qk
	Tbcb					Rab1
	Tcf4					Rab11fip5
	Tcirg1					Rab14
	Tcn2					Rab27a
	Tcof1					Rab39
	Tgfbi					Rab3il1
	Tgfbr1					Rab5c
	Tgfbr2					Rab8b
	Themis2					Rabac1
	Timm13					Rac2
	Timp2					Ralb
	Tiparp					Ralgps2
	Tlr13					Ramp1
	Tlr7					Ran
	Tlr8					Rap1a
	Tlr9					Rap1b
	Tm9sf2					Rap2a
	Tma7					Rap2b
	Tmbim1					Rapgef5
	Tmed5					Rapgef6
	Tmed7					Rassf1
	Tmem106a					Rassf3
	Tmem14c					Rb1
	Tmem160					Rb1cc1
	Tmem165					Rbbp6
	Tmem167					Rbl1
	Tmem176a					Rbm18
	Tmem176b					Rbm39
	Tmem189					Rbm7
	Tmem256					Rbmx
	Tmem258					Rcbtb1
	Tmem37					Rcbtb2
	Tmem87b					Rcsd1
	Tmem9b					Rdx
	Tmsb10					Relt
	Tmsb4x					Renbp
	Tnfrsf11a					Rere
	Tnfsfm13					Rg9mtd1
	Tnip3					Rgl1
	Tns1					Rgmb
	Tomm6					Rgs10
	Tomm7					Rgs19
	Top2b					Rgs2
	Tor1aip1					Rgs7bp
	Tpd52					Rheb
	Tpi1					Rhob
	Tpm1					Rhoc
	Tpm4					Rhoh
	Tpp1					Riok2
	Tppp3					Rlf
	Tpr					Rmnd5b
	Tram1					Rnase4
	Trappc1					Rnasek
	Trappc2l					Rnasel
	Trem2					Rnaset2a
	Trex1					Rnaset2b
	Trf					Rnf138
	Trim26					Rnf139
	Trim30a					Rnf149
	Trip12					Rnf150
	Tsc22d3					Rnf167
	Tsc22d4					Rnf181
	Tspan4					Rnf185
	Ttc3					Rnf187
	Ttll3					Rnf19b
	Tuba1b					Rnf214
	Tuba1c					Rnf215
	Tubb2a					Rnf6
	Tubb5					Rogdi
	Txn1					Rp2h
	Txndc17					Rpap3
	Txndc9					Rpl10
	Txnip					Rpl10-ps3
	Txnl1					Rpl10a
	Txnrd1					Rpl10a-ps1
	Tyrobp					Rpl12
	Uap1l1					Rpl13
	Uba52					Rpl13a
	Ube2a					Rpl14
	Ube2d3					Rpl14-ps1
	Ube2k					Rpl15-ps1
	Ube2l3					Rpl17-ps5
	Ube2m					Rpl18-ps1
	Ubl5					Rpl18a
	Ubxn1					Rpl22
	Ucp2					Rpl23
	Ufm1					Rpl24
	Unc93b1					Rpl27a
	Uqcc2					Rpl28-ps1
	Uqcr10					Rpl28-ps3
	Uqcr11					Rpl3-ps1
	Uqcrb					Rpl30
	Uqcrh					Rpl31
	Uqcrq					Rpl32
	Usmg5					Rpl34
	Usp14					Rpl34-ps1
	Vapa					Rpl35
	Vat1					Rpl35a
	Vdac1					Rpl36a-ps1
	Vdac2					Rpl36al
	Vdac3					Rpl37
	Vim					Rpl37a
	Vma21					Rpl38
	Vps26a					Rpl38-ps2
	Vps29					Rpl39
	Vps35					Rpl4
	Vti1b					Rpl5
	Vwa5a					Rpl6
	Wdr1					Rpl7
	Wdr26					Rpl7l1
	Wfdc17					Rpl8
	Wwp1					Rpl9-ps6
	Xdh					Rplp0
	Ybx1					Rplp1
	Ybx3					Rplp2
	Ythdc1					Rplp2-ps1
	Ywhae					Rpn2
	Ywhag					Rps10
	Ywhah					Rps10-ps1
	Ywhaq					Rps11
	Ywhaz					Rps13-ps1
	Zbtb20					Rps14
	Zcchc11					Rps15
	Zcchc24					Rps15a
	Zcchc6					Rps16
	Zcrb1					Rps16-ps2
	Zeb2					Rps17
	Zfhx3					Rps18
	Zfp207					Rps19
	Zfp36					Rps20
	Zfp36l1					Rps21
	Zfp36l2					Rps24
	Zfp652					Rps24-ps3
	Zmynd8					Rps25
						Rps25-ps1
						Rps26
						Rps27a
						Rps27l
						Rps28
						Rps29
						Rps3
						Rps3a
						Rps4x
						Rps5
						Rps6ka1
						Rps6kb2
						Rps6kc1
						Rps8
						Rps9
						Rpsa
						Rpsa-ps10
						Rragc
						Rras
						Rrbp1
						Rreb1
						Rtn1
						Rtn4rl1
						Rtp4
						S100a8
						S1pr1
						Sall1
						Samhd1
						Sap30bp
						Sash3
						Sbf2
						Sc4mol
						Scamp2
						Scamp5
						Scand1
						Scarb2
						SCARNA16
						Scd2
						Scfd1
						Scoc
						Scp2
						Scpep1
						Sdc3
						Sdcbp
						Sdccag3
						Sdccag8
						Sdf2l1
						Sdf4
						Sdha
						Sec62
						Selk
						Selplg
						Sema6d
						Sepp1
						Serbp1
						Serinc3
						Serpine2
						Serpinf1
						Sesn1
						Setd1b
						Setd5
						Sf1
						Sfrs18
						Sft2d2
						Sh2b3
						Sh2d3c
						Sh3bgrl3
						Sh3bp1
						Sh3bp5
						Sh3kbp1
						Shfm1
						Shisa5
						Siglec5
						Siglece
						Siglech
						Sipa1
						Siva1
						Sla
						Slamf9
						Slc11a1
						Slc15a3
						Slc16a3
						Slc1a2
						Slc1a3
						Slc23a2
						Slc25a25
						Slc25a3
						Slc25a39
						Slc25a45
						Slc25a5
						Slc29a3
						Slc2a5
						Slc31a2
						Slc40a1
						Slc44a1
						Slc46a1
						Slc4a7
						Slc7a7
						Slc9a9
						Slco2b1
						Slco4a1
						Slfn8
						Smad3
						Smad7
						Smap2
						Smcr7
						Smg1
						Smndc1
						Smpd2
						Smurf2
						Snap47
						Snd1
						Snf8
						Snn
						Snord33
						Snrpb
						Snrpd1
						Snta1
						Snupn
						Snx1
						Snx14
						Snx2
						Snx3
						Snx5
						Snx6
						Soat1
						Socs6
						Sod1
						Son
						Sort1
						Sox4
						Sp110
						Sp3
						Sparc
						Speg
						Spen
						Spp1
						Spred1
						Sqrdl
						Srebf2
						Srek1ip1
						Srgap2
						Srgn
						Srsf11
						Srsf3
						Srsf4
						Srsf5
						Ss18
						Ssb
						Ssbp3
						Ssh1
						Ssh2
						Ssr4
						St14
						St3gal5
						St3gal6
						St6gal1
						St8sia6
						Stab1
						Stam
						Stambpl1
						Stard8
						Stard9
						Stau2
						Stim1
						Stim2
						Stx7
						Stxbp3a
						Sulf2
						Sult1a1
						Sumf2
						Susd3
						Swi5
						Syf2
						Sykb
						Syngr1
						Tab2
						Tacc1
						Taf1d
						Tagap
						Tagln2
						Tanc2
						Taok1
						Tapbp
						Tax1bp1
						Tbc1d17
						Tbcd
						Tbl1x
						Tceb2
						Tceb3
						Tcf4
						Tcfe3
						Tecr
						Tep1
						Tex10
						Tex261
						Tfpi
						Tgfb1
						Tgfbr1
						Tgfbr2
						Tgfbrap1
						Tgm2
						Thbs1
						Tia1
						Tifa
						Tifab
						Timm13
						Timm9
						Timp2
						Tjp1
						Tle3
						Tlr2
						Tlr7
						Tm6sf1
						Tmbim1
						Tmbim4
						Tmbim6
						Tmcc1
						Tmcc2
						Tmed3
						Tmed5
						Tmem100
						Tmem101
						Tmem106a
						Tmem110
						Tmem119
						Tmem123
						Tmem135
						Tmem147
						Tmem14c
						Tmem154
						Tmem159
						Tmem170b
						Tmem173
						Tmem176a
						Tmem184b
						Tmem189
						Tmem208
						Tmem44
						Tmem52
						Tmem64
						Tmem86a
						Tmem8c
						Tmpo
						Tmsb4x
						Tnfaip3
						Tnfaip8
						Tnfaip8l2
						Tnfrsf11a
						Tnfrsf12a
						Tnfrsf1b
						Tnip2
						Tnpo1
						Tnrc6b
						Tnrc6c
						Tns3
						Tob2
						Tomm7
						Tpd52
						Tpi1
						Tpm3
						Tpm3-rs7
						Tpm4
						Tpp1
						Tppp
						Tpst2
						Tpt1
						Traf3ip3
						Trem2
						Trib1
						Trim30d
						Trim32
						Trim56
						Trim59
						Trim8
						Trnt1
						Trp53bp1
						Trp53i11
						Tsc22d3
						Tsc22d4
						Tspan13
						Tspan14
						Tspo
						Tsta3
						Ttc28
						Ttc7
						Ttf1
						Ttll3
						Ttr
						Ttyh3
						Tuba1a
						Tuba1c
						Tubgcp5
						Twf2
						Txn1
						Txndc11
						Txndc15
						Txndc16
						Txndc17
						Txnip
						Tyrobp
						U4atac
						U6atac
						Ubc
						Ube2d2
						Ube2d3
						Ube2g2
						Ube3b
						Ubfd1
						Ubl5
						Ubxn1
						Ucp2
						Ugcg
						Unc93b1
						Upk1b
						Upp2
						Uqcr10
						Uqcr11
						Uqcrh
						Uqcrq
						Urm1
						Use1
						Usp12
						Usp2
						Usp22
						Usp24
						Usp30
						Usp4
						Usp48
						Usp5
						Utp11l
						Vapa
						Vasp
						Vav1
						Vav2
						Vcp
						Vdac2
						Vegfb
						Vkorc1
						Vps13c
						Vps16
						Was
						Wasf2
						Wdr12
						Wdr26
						Wdr61
						Wnk1
						Wsb1
						Wtap
						Xbp1
						Xiap
						Yipf4
						Ylpm1
						Ypel2
						Yy1
						Zbp1
						Zbtb20
						Zbtb7a
						Zc3h10
						Zcchc14
						Zdhhc21
						Zeb1
						Zeb2
						Zfhx3
						Zfp141
						Zfp217
						Zfp238
						Zfp263
						Zfp358
						Zfp36l1
						Zfp36l2
						Zfp398
						Zfp467
						Zfp532
						Zfp652
						Zfp68
						Zfp691
						Zfp692
						Zfp710
						Zfp715
						Zfp748
						Zfyve21
						Zkscan3
						Zmiz1
						Zmynd8
						Zranb1
						Zswim6
						Zw10

### Sheet: LAM_TFs
Candidate human and mouse LAM TFs nominated in more than half human and mouse GRNs, respectively (listed in alphabetical order)
Human_TFs	Mouse_TFs
BHLHE41	Atf3
CEBPB	Bhlhe40
CEBPD	Bhlhe41
EGR1	Ddx5
EID1	Fli1
ELF1	Fos
HIF1A	Hif1a
ID2	Id2
JUNB	Ifi204
MAF	Junb
MAFB	Lpxn
MEF2A	Maf
MEF2C	Mafb
NACA	Mef2a
POU2F2	Mef2c
RBPJ	Naca
SPI1	Pou2f2
TCF4	Rel
	Sarnp
	Spi1
