## Supplementary Table 6 for "BHLHE40/41 regulate macrophage/microglia responses associated with Alzheimer’s disease and other disorders of lipid-rich tissues"

### Sheet: RT-qPCR_primers
Sequences of primers used for RT-qPCR
Gene	Forward primer	Reverse primer
ABCA1	CAGGCTACTACCTGACCTTGGT	CTGCTCTGAGAAACACTGTCCTC
ABCG1	GAGGGATTTGGGTCTGAACTGC	TCTCACCAGCCGACTGTTCTGA
APOE	TTGCTGGTCACATTCCTGG	AGCGCAGGTAATCCCAAAAG
BHLHE40	TAAAGCGGAGCGAGGACAGCAA	GATGTTCGGGTAGGAGATCCTTC
BHLHE41	CTGGGACATCTGGAGAAAGCTG	AGTGGAACGCATCCAAGTCGGA
CLU/APOJ	ATTCAAAATGCTGTCAACGGG	CTTTGTCTCTGATTCCCTGGTC
CTSB	CTACTTGAAGAGGCTATGTGGTAC	CCCTGGTCTCTGATCTCTTTG
CTSZ	GTAATGACCTGTCCGTGTGG	GCGTGGCACTCTTTGAATTC
FABP5	TTGGTTCAGCATCAGGAGTG	GATCCGAGTACAGGTGACATTG
GAPDH	GTCTCCTCTGACTTCAACAGCG	ACCACCCTGTTGCTGTAGCCAA
GPNMB	GCCTGAAAGCTCCCTAATAGAC	ACACATCTCATCCACATCCAC
LPL	GGACTGAGAGTGAAACCCATAC	GGAAGGAGTAGGTCTTATTTGTGG
NR1H3	TGGACACCTACATGCGTCGCAA	CAAGGATGTGGCATGAGCCTGT
SPP1	GTCCCCACAGTAGACACATATG	TCAACTCCTCGCTTTCCATG
TREM2	CTGCTCATCTTACTCTTTGTCAC	CAGTGCTTCATGGAGTCATAGG

### Sheet: CRISPRCas9_sequences
Sequences of guide RNAs, single-stranded oligodeoxynucleotides (ssODNs), and PCR primers used for CRISPR/Cas9-mediated HDR
BHLHE41	Reference genome	GRCh38/hg38
	Genomic location	chr12:26,119,764-26,125,183
	Guide RNA	tcgggaacttacacttacct
	ssODN	tctgttttgcagactggactattcctctttgtatatgtgtaaacccaaaaggagcatgaaacgagacgactaaaaggtaagtgtaagttcccgatattcc
	PCR Primer F	agagagacagttactggaacatagag
	PCR Primer R	ctacacccaagaaacctctttcc
BHLHE40	Reference genome	GRCh38/hg38
	Genomic location	chr3:4,979,433-4,981,268
	Guide RNA	gggcgatgcactcgttaatc
	ssODN	ccgcctccccgtgcgtcttgcaggagacctacaaattgccgcaccggctcatcgagaaaaagagacgtgactagattaacgagtgcatcgcccagctgaa
	PCR Primer F	caagaaaagttttctcgctttgaggttg
	PCR Primer R	gagtcagccagaaaacgccag
